# Targeted mutation of barley (1,3;1,4)-β-glucan synthases reveals complex relationships between the storage and cell wall polysaccharide content

**DOI:** 10.1101/2020.05.13.093146

**Authors:** Guillermo Garcia-Gimenez, Abdellah Barakate, Pauline Smith, Jennifer Stephens, Shi F. Khor, Monika S. Doblin, Pengfei Hao, Antony Bacic, Geoffrey B. Fincher, Rachel A. Burton, Robbie Waugh, Matthew R. Tucker, Kelly Houston

**Affiliations:** The James Hutton Institute, Invergowrie, Dundee, DD2 5DA, Scotland, UK; School of Agriculture and Wine, University of Adelaide, Waite Campus, Urrbrae, Adelaide, South Australia; La Trobe Institute for Agriculture and Food, School of Life Sciences, Department of Animal, Plant, and Soil Sciences, AgriBio Building, La Trobe University, Bundoora VIC 3086, Australia; Plant Sciences Division, College of Life Sciences. University of Dundee. Dundee, DD1 5EH, Scotland, UK

**Keywords:** barley, cell walls, gene editing, CRISPR/Cas9, (1,3;1,4)-β-glucan

## Abstract

Barley (*Hordeum vulgare* L) grain is comparatively rich in (1,3;1,4)-β-glucan, a source of fermentable dietary fibre that protects against various human health conditions. However, low grain (1,3;1,4)-β-glucan content is preferred for brewing and distilling. We took a reverse genetics approach, using CRISPR/Cas9 to generate mutations in members of the *Cellulose synthase-like* (*Csl*) gene superfamily that encode known (*HvCslF6* and *HvCslH1*) and putative (*HvCslF3* and *HvCslF9*) (1,3;1,4)-β-glucan synthases. Resultant mutations ranged from single amino acid (aa) substitutions to frameshift mutations causing premature stop codons, and led to specific differences in grain morphology, composition and (1,3;1,4)-β-glucan content. (1,3;1,4)-β-Glucan was absent in the grain of *cslf6* knock-out lines whereas *cslf9* knock-out lines had similar (1,3;1,4)-β-glucan content to WT. However, *cslf9* mutants showed changes in the abundance of other cell wall-related monosaccharides compared to WT. Thousand grain weight (TGW), grain length, width and surface area were altered in *cslf6* knock-outs and to a lesser extent TGW in *cslf9* knock-outs*. cslf3* and *cslh1* mutants had no effect on grain (1,3;1,4)-β-glucan content. Our data indicate that multiple members of the *CslF*/*H* family fulfil important functions during grain development but, with the exception of *HvCslF6*, do not impact the abundance of (1,3;1,4)-β-glucan in mature grain.
