## Supplementary material for "Targeted mutation of barley (1,3;1,4)-β-glucan synthases reveals complex relationships between the storage and cell wall polysaccharide content": Table S4

### Sheet: Table S4
Gene	InDel size	Allele	Allelic state	Mutation	Predicted protein effect	(1,3;1,4)-β-glucan % (w/w)
HvCslF3	-2 bp	cslf3-1	Homozygous	Frameshift	Multiple aa change	5.1
HvCslF3	-2 bp	cslf3-1	Homozygous	Frameshift	Multiple aa change	5.2
HvCslF3	-2 bp	cslf3-1	Homozygous	Frameshift	Multiple aa change	5.2
HvCslF3	+3 bp	cslf3-2	Homozygous	In frame	1 aa insertion	4.5
HvCslH1	-21 bp	cslh1-1	Homozygous	In frame	7 aa deletion	5.6
HvCslH1	+1 bp	cslh1-2	Homozygous	Frameshift	Multiple aa change	6
HvCslH1	+1 bp	cslh1-2	Homozygous	Frameshift	Multiple aa change	5.7
HvCslH1	+1 bp	cslh1-2	Homozygous	Frameshift	Multiple aa change	5.7
HvCslH1	+1 bp	cslh1-2	Homozygous	Frameshift	Multiple aa change	5.6
HvCslH1	+13 bp	cslh1-3	Homozygous	Frameshift	Multiple aa change	4.3
Control	WT	WT	WT	WT	WT	5
Control	WT	WT	WT	WT	WT	4.9
Control	WT	WT	WT	WT	WT	5
