## Supplementary material for "Targeted mutation of barley (1,3;1,4)-β-glucan synthases reveals complex relationships between the storage and cell wall polysaccharide content": Table S5

### Sheet: Table S5
Allele	TGW (g)	(1,3;1,4)-β-glucan (% w/w)	Total starch (% w/w)	Cellulose (% w/w, M.L.A.)	Cellulose (% w/w, U.)
WT	50.83 ± 0.01	5.00 ± 0.03	59.32 ± 0.97	27.31	20.92
cslf9-1	40.42 ± 3.41*	5.33 ± 0.09	50.9 ± 0.61 ***	21.22	17.09
cslf9-2	38.01 ± 4.68 *	4.82 ± 0.28	45.62 ± 0.19 ***	20.49	16.97
cslf9-3	31.81 ± 3.38 **	4.05 ± 0.60	40.24 ± 0.45 ***	20.47	17.23
