## Supplementary material for "Targeted mutation of barley (1,3;1,4)-β-glucan synthases reveals complex relationships between the storage and cell wall polysaccharide content": Table S6

### Sheet: Table S6
Gene	sgRNA (5'–3')	Predicted efficiency		Secondary structure
		Doench et al. (2016)	Mor.-Mateos et al. (2015)	MFE (kcal/mol)	Frequency of MFE (%)
HvCslF3	CGGCGGGCCGCCAAGGAGAGCGG	40	78	-5.2	86.76
HvCslF6	ACATGGACATCGTGGCCATGGGG	70	54	-5.23	49.99
HvCslF9	CTCCTGGCGTCGCAGAGCAGCGG	56	-	-3.13	36.16
HvCslH1	TCGCCCTGGCGAGAACCGCGTGG	70	64	-4.17	64.95
