## Supplementary material for "Targeted mutation of barley (1,3;1,4)-β-glucan synthases reveals complex relationships between the storage and cell wall polysaccharide content": Table S7

### Sheet: Table S7
Phire Taq (External PCR)
98°C	5 min
40 cycles
98°C	5 sec
Optimal annealing Ta	5 sec
72°C	40 sec
72°C	1 min
4°C	Hold
Hot Start Taq (Internal PCR)
98°C	2 min
5 cycles
98°C	15 sec
60°C	20 sec
72°C	1 min
35 cycles
98°C	2 min
55°C	20 sec
72°C	1 min
72°C	2 min
4°C	Hold
