## Supplementary material for "Targeted mutation of barley (1,3;1,4)-β-glucan synthases reveals complex relationships between the storage and cell wall polysaccharide content": Table S8

### Sheet: Table S8
Primer name	Orientation	Sequence (5’-3’)	Amplicon size (bp)	Annealing Tª (°C)	Experiment
CRISPR_PC95	Forward	ACGCGACCAACTTATAAACCCGCGCGCTGTCGCTTGTGTTGNNNNNNNNNNNNNNNNNNN			sgRNA cloning into pC95-gRNA. In blue, complementary spacer sequences corresponding to sgRNAs.
CRISPR_PC95	Reverse	GACTAGCCTTATTTTAACTTGCTATTTCTAGCTCTAAAACNNNNNNNNNNNNNNNNNNNC			sgRNA cloning into pC95-gRNA. In blue, complementary spacer sequences corresponding to sgRNAs.
T7	Forward	TAATACGACTCACTATAGGG			For Sanger sequencing.
M13	Forward	GTAAAACGACGGCCAGT			For Sanger sequencing.
HvCslF3_Ph	Forward	CACTTGCTCACTTCGTGCACCA	1041	64	Phire Plant Direct PCR amplification (external PCR).
	Reverse	CAGTGTACAACGGTGCCTCT
HvCslF6_Ph	Forward	CTTGAACCCCCTACCGACAC	1215	67	Phire Plant Direct PCR amplification (external PCR).
	Reverse	CATCTTGTCCGAACCCCCAA
HvCslF9_Ph	Forward	CTCTGCTACTTGGTAGGCGG	1512	65	Phire Plant Direct PCR amplification (external PCR).
	Reverse	GCGTACTTCTGGACGGGGTA
HvCslH1_Ph	Forward	CTCCACACGCCATGGTTTTG	1239	72	Phire Plant Direct PCR amplification (external PCR). For HvCslH1, a two-step PCR reaction was used.
	Reverse	CGATGGTAGGATGGTTCCCG
HvCas9_Ph	Forward	ACGACTCCCTGACCTTCAAG	790	64	Phire Plant Direct PCR amplification (external PCR).
	Reverse	AGCTTGCTCTTGAGGGTGAT
HvCslF3_FAM	Forward	AGCTGACCGGCAGCAAAATTGCACTTGCTCACTTCGTGCAC	304		Internal Hot Start Taq PCR amplification. 6-FAM tail is underlined for each primer.
HvCslF6_FAM	Forward	AGCTGACCGGCAGCAAAATTGCCTTTTCTCTCTCCCTGCCC	431		Internal Hot Start Taq PCR amplification. 6-FAM tail is underlined for each primer.
HvCslF9_FAM	Forward	AGCTGACCGGCAGCAAAATTGGTCTAGCCGACCCACTGCTG	354		Internal Hot Start Taq PCR amplification. 6-FAM tail is underlined for each primer.
HvCslH1_FAM	Forward	AGCTGACCGGCAGCAAAATTGTCGAGCGGTTGTTGCTTGTG	263		Internal Hot Start Taq PCR amplification. 6-FAM tail is underlined for each primer.
HvCslF3_off	Forward	CAGTGTACAACGGTGCCTCT	702	55	Amplification of potential off targets
	Reverse	CGGTCTCAACTAAGGCCTCG
HvCslH1_off	Forward	CTGTGTTCGTGGAGCTTAGC	506	55	Amplification of potential off targets
	Reverse	ACCGTGTTCACCGTGATCAA
